# Sublethal Interaction Factor (SIF), a growth-based method to analyse antibiotic combinations at sub-inhibitory concentrations

**DOI:** 10.1101/2025.03.04.641412

**Authors:** D.L. Sánchez-Hevia, N. Fatsis-Kavalopoulos, D.I. Andersson

**Affiliations:** Department of Medical Biochemistry and Microbiology, Uppsala University

## Abstract

Antibiotic resistance is a global concern with significant implications for healthcare, food production and the environment. Therapies involving antibiotic combinations are frequently employed as a strategy to overcome antibiotic resistance. When present in combination, the efficacy of antibiotics may be enhanced or weakened, and as antibiotic interactions are *a priori* generally unpredictable they need to be experimentally determined. Though antibiotics are regularly present at sublethal concentrations (for example in patients with suboptimal dosing regimens and in the environment), effects of antibiotic combinations are generally studied at lethal dosages. To address this, we developed the Sublethal Interaction Factor (SIF) assay, based on the Bliss Independence model, to quantify antibiotic combination effects at sublethal concentrations. SIF assay uses the whole growth curve, instead of only the growth rate, and determines reliably the outcome of the interaction between two antibiotics at sub-lethal concentrations. The SIF method was validated against checkerboards and CombiANT assays and showed high sensitivity and specificity, attesting to its usability.
