## Supplemental Tables for "Sublethal Interaction Factor (SIF), a growth-based method to analyse antibiotic combinations at sub-inhibitory concentrations"

### Sheet: Supplementary table 1
# Strain	AB combination	ExpAUC #1	ExpAUC #2	ExpAUC #3	ExpAUC #4	ThAUC #1	ThAUC #2	ThAUC #3	ThAUC #4	ExpAUC Vs ThAUC	SIF	FICi	Category according SIF	Category according CombiANT (FICi)	Do statistics and SIF match?	Do SIF and FICi match?
											(+/- SD)	(+/- SD)
4201	NIT+TMP	3.02	3.15	3.1	3.21	7.67	9.2	7.39	10.11	****	-4,63 +/- 1,10	0,49 +/- 0,03	Synergy	Synergy	Yes. Interaction	Yes
62892	NIT+TMP	10.62	11.49	9.61	9.43	10.65	10.91	10.47	10.53	ns	0,00 +/- 0,71	1,96 +/- 1,85	Additive	Additive	Yes. No interaction	Yes
62898	NIT+TMP	7.04	7.06	7.34	6.56	14.21	12.55	12.92	12.8	****	-6,61 +/- 0,67	0,79 +/- 0,24	Synergy	Additive	Yes. Interaction	No
62904	NIT+TMP	7.06	7.7	7.1	6.05	10.76	10	9.6	9.66	****	-3,02 +/- 0,73	0,32 +/- 0,15	Synergy	Synergy	Yes. Interaction	Yes
62942	NIT+TMP	13.28	13.95	14.03	14.75	15.49	15.22	14.41	15.83	ns	-1,23 +/- 0,75	1,08 +/- 0,83	Additive	Additive	Yes. No interaction	Yes
62944	NIT+TMP	11.76	11.5	11.68	11.8	14.66	14.82	14.67	14.72	****	-3,03 +/- 0,19	0,26 +/- 0,02	Synergy	Synergy	Yes. Interaction	Yes
62962	NIT+TMP	7.06	6.59	6.91	6.59	11.31	10.53	10.93	11.04	****	-3,45 +/- 0,22	0,55 +/- 0,38	Synergy	Additive	Yes. Interaction	No
62964	NIT+TMP	9.75	10.41	9.4	10.82	12.39	12.43	12.08	12.17	**	-2,17 +/- 0,61	0,41 +/- 0,25	Synergy	Synergy	Yes. Interaction	Yes
62992	NIT+TMP	6.12	5.59	7.55	6.41	13.34	13.58	14.15	13.49	****	-7,22 +/- 0,58	0,18 +/- 0,10	Synergy	Synergy	Yes. Interaction	Yes
63000	NIT+TMP	5.62	8.76	8.17	9.2	10.29	10.2	12.09	12.97	****	-4,08 +/- 1,37	NT	Synergy	NT	Yes. Interaction	NT
63004	NIT+TMP	3.27	3.14	2.87	2.97	7.85	7.61	7.58	8.59	****	-4,84 +/- 0,52	0,13 +/- 0,01	Synergy	Synergy	Yes. Interaction	Yes
63006	NIT+TMP	6.73	5.83	5.71	6.58	13.22	13.84	14.6	14.92	****	-7,93 +/- 1,02	0,19 +/- 0,07	Synergy	Synergy	Yes. Interaction	Yes
63010	NIT+TMP	6.82	6.66	5.62	5.59	12.93	13.45	7.71	7.36	****	-4,18 +/- 2,62	0,80 +/- 0,35	Synergy	Additive	Yes. Interaction	No
63016	NIT+TMP	9.14	8.84	8.79	7.95	15.69	14.99	15.15	13.71	****	-6,20 +/- 0,34	0,36 +/- 0,40	Synergy	Synergy	Yes. Interaction	Yes
63028	NIT+TMP	8.41	8.27	8.24	7.52	11.22	11.13	11.18	11.5	****	-3,14 +/- 0,55	0,33 +/- 0,35	Synergy	Synergy	Yes. Interaction	Yes
63044	NIT+TMP	3.5	3.77	3.67	3.88	9.84	9.68	9.64	9.87	****	-6,05 +/- 0,20	0,17 +/- 0,08	Synergy	Synergy	Yes. Interaction	Yes
63060	NIT+TMP	10.72	11.1	12.23	13.37	12.93	13.46	13.16	13.44	ns	-0,90 +/- 0,95	0,70 +/- 1,00	Additive	Additive	Yes. No interaction	Yes
63062	NIT+TMP	2.69	2.56	3.21	3.04	9.41	9.53	9.73	9.99	****	-5,86 +/- 0,23	0,12 +/- 0,00	Synergy	Synergy	Yes. Interaction	Yes
63066	NIT+TMP	6.49	5.88	6.67	7.19	10.98	10.23	10.9	10.59	****	-4,11 +/- 0,48	0,12 +/- 0	Synergy	Synergy	Yes. Interaction	Yes
63094	NIT+TMP	5.99	5.58	5.65	6.05	10.52	10.68	10.3	9.82	****	-4,85 +/- 0,44	0,46 +/- 0,10	Synergy	Synergy	Yes. Interaction	Yes
63112	NIT+TMP	10.13	8.19	10.01	10.15	13.51	13.29	13	14.11	****	-3,02 +/- 0,83	0,18 +/- 0,06	Synergy	Synergy	Yes. Interaction	Yes
63128	NIT+TMP	12.42	12.25	10.57	12.25	12.58	12.63	12.16	12.67	ns	-0,11 +/- 0,33	0,81 +/- 0,63	Additive	Additive	Yes. No interaction	Yes
63152	NIT+TMP	3.26	2.52	3.12	3.4	11.22	10.76	10.21	11.05	****	-6,74 +/- 0,44	0,32 +/- 0,42	Synergy	Synergy	Yes. Interaction	Yes
63290	NIT+TMP	6.2	5.23	5.54	5.54	12.81	13.23	13.17	13.27	****	-7,49 +/- 0,60	0,49 +/- 0,31	Synergy	Synergy	Yes. Interaction	Yes
63602	NIT+TMP	9.21	9.13	8.75	9.31	10.5	10.48	10.43	10.13	ns	-1,28 +/- 0,35	0,32 +/- 0,15	Additive	Synergy	Yes. No interaction	No
63626	NIT+TMP	5.45	5.89	5.06	2.7	13.46	13.42	12.93	10.7	****	-6,90 +/- 0,18	0,26 +/- 0,28	Synergy	Synergy	Yes. Interaction	Yes
63642	NIT+TMP	15.67	16.48	17.19	16.58	12.63	12.98	14.19	13.68	****	3,11 +/- 0,26	1,11 +/- 0,54	Antagonism	Additive	Yes. Interaction	No
63662	NIT+TMP	14.41	13.94	11.94	14.19	16.63	15.46	14.7	15.66	*	-1,44 +/- 0,53	0,75 +/- 0,73	Additive	Additive	No	Yes
63664	NIT+TMP	12.19	12.99	12.89	12.78	11.91	11.03	11.68	11.18	ns	1,26 +/- 0,72	0,54 +/- 0,28	Additive	Additive	Yes. No interaction	Yes
63668	NIT+TMP	13.39	12.64	13.66	13.08	14.01	13.86	14.09	14.24	ns	-0,85 +/- 0,38	0,52 +/- 0,15	Additive	Additive	Yes. No interaction	Yes
63670	NIT+TMP	7.66	10.4	10.79	10.66	8.6	11.82	12.18	12.23	ns	-1,33 +/- 0,26	0,59 +/- 0,15	Additive	Additive	Yes. No interaction	Yes
63686	NIT+TMP	10.11	9.47	8.75	10.1	12.38	12.59	12.16	12.39	****	-2,77 +/- 0,57	0,31 +/- 0,24	Synergy	Synergy	Yes. Interaction	Yes
63714	NIT+TMP	12.51	13.21	12.64	12.91	13.08	13.04	12.79	13.17	ns	-0,20 +/- 0,30	0,80 +/- 0,82	Additive	Additive	Yes. No interaction	Yes
63716	NIT+TMP	8.44	8.82	9.82	10.14	11.76	11.88	11.83	11.92	***	-2,53 +/- 0,75	0,34 +/- 0,38	Synergy	Synergy	Yes. Interaction	Yes
63718	NIT+TMP	8.77	8.75	7.63	7.98	11.87	11.99	11.77	12.31	****	-3,70 +/- 0,62	0,30 +/- 0,18	Synergy	Synergy	Yes. Interaction	Yes
63722	NIT+TMP	9.54	8.99	9.18	8.47	13.27	13.1	12.83	13.11	****	-4,03 +/- 0,45	0,37 +/- 0,32	Synergy	Synergy	Yes. Interaction	Yes
63726	NIT+TMP	6.5	6.73	8.63	9.4	11.73	11.23	11.84	12.15	****	-3,27 +/- 1,08	0,15 +/- 0,05	Synergy	Synergy	Yes. Interaction	Yes
63730	NIT+TMP	3.6	3.03	5.96	3.92	10.64	10.76	11.01	10.47	****	-5,60 +/- 0,98	0,22 +/- 0,06	Synergy	Synergy	Yes. Interaction	Yes
63734	NIT+TMP	3.91	4.49	5.15	4.61	7.51	9.51	10.43	9.92	****	-4,80 +/- 0,81	0,68 +/- 0,22	Synergy	Additive	Yes. Interaction	No
63738	NIT+TMP	16.94	17.23	17.06	17.11	17.1	16.87	17.53	16.48	ns	0,09 +/- 0,49	0,66 +/- 0,28	Additive	Additive	Yes. No interaction	Yes
63746	NIT+TMP	14.38	13.94	14.78	14.27	14.89	14.41	15.39	15	ns	-0,58 +/- 0,12	0,73 +/- 0,19	Additive	Additive	Yes. No interaction	Yes
63758	NIT+TMP	8.17	8.65	8.8	8.38	11.71	12.41	12	12.42	****	-3,63 +/- 0,35	0,73 +/- 0,13	Synergy	Additive	Yes. Interaction	No
63760	NIT+TMP	9.89	8.34	8.45	7.43	15.91	15.43	14.86	14.55	****	-6,66 +/- 0,54	0,44 +/- 0,07	Synergy	Synergy	Yes. Interaction	Yes
63770	NIT+TMP	16.79	16.4	17.21	17.16	19.25	18.49	19.38	19.52	**	-2,26 +/- 0,16	0,48 +/- 0,38	Synergy	Synergy	Yes. Interaction	Yes
63780	NIT+TMP	11.24	11.34	11.83	12.48	16.76	17.12	16.64	16.8	****	-4,26 +/- 0,58	0,24 +/- 0,21	Synergy	Synergy	Yes. Interaction	Yes
63832	NIT+TMP	3.7	4.11	4.67	3.5	7.9	8.11	8.39	7.69	****	-4,02 +/- 0,22	0,49 +/- 0,22	Synergy	Synergy	Yes. Interaction	Yes
63838	NIT+TMP	2.8	3.5	4.71	4.37	10.74	11.75	11.13	11.44	****	-6,33 +/- 0,73	0,40 +/- 0,33	Synergy	Synergy	Yes. Interaction	Yes
63876	NIT+TMP	7.4	8	9.11	6.65	11.8	11.77	11.95	11.73	****	-3,09 +/- 0,83	0,49 +/- 0,02	Synergy	Synergy	Yes. Interaction	Yes
63916	NIT+TMP	12.28	13.33	10.27	10.06	13.42	15.23	13.98	13.66	****	-2,02 +/- 1,11	0,19 +/- 0,08	Synergy	Synergy	Yes. Interaction	Yes
63926	NIT+TMP	5.12	4.83	5.43	4.7	10.41	9.91	10.89	10.65	****	-4,47 +/- 0,29	0,29 +/- 0,07	Synergy	Synergy	Yes. Interaction	Yes
63934	NIT+TMP	5.3	5.58	6.08	7.78	12.78	13.1	14.26	15.1	****	-6,38 +/- 0,33	0,33 +/- 0,31	Synergy	Synergy	Yes. Interaction	Yes
63942	NIT+TMP	2.57	3.8	3.3	3.57	9.59	10.32	10.08	9.96	****	-5,49 +/- 0,35	0,15 +/- 0,05	Synergy	Synergy	Yes. Interaction	Yes
63960	NIT+TMP	5.36	5.39	6.7	6.46	10.66	10.36	11.77	11.35	****	-5,05 +/- 0,17	0,34 +/- 0,09	Synergy	Synergy	Yes. Interaction	Yes
63970	NIT+TMP	7.8	8.69	10.97	8.55	12.45	12.5	12.51	12.36	****	-3,45 +/- 1,32	0,31 +/- 0,05	Synergy	Synergy	Yes. Interaction	Yes
63972	NIT+TMP	11.19	10.53	12.49	12.59	13.27	13.64	13.72	14.04	*	-1,96 +/- 0,84	0,28 +/- 0,14	Additive	Synergy	No	No
63974	NIT+TMP	11.42	11.59	11.94	11.59	11.59	11.19	12.39	12.02	ns	-0,16 +/- 0,40	0,39 +/- 0,38	Additive	Synergy	Yes. No interaction	No
64000	NIT+TMP	14.15	14.45	13.48	14.98	13.24	12.5	10.7	12.7	*	1,89 +/- 0,63	0,90 +/- 1,17	Additive	Additive	No	Yes
64030	NIT+TMP	11.12	9.1	9.82	10.36	13.1	13.08	12.73	13.5	****	-2,38 +/- 0,75	0,53 +/- 0,48	Synergy	Additive	Yes. Interaction	No
64048	NIT+TMP	16.48	16.74	15.57	16.12	16.38	15.87	15.23	15.79	ns	0,41 +/- 0,32	0,59 +/- 0,48	Additive	Additive	Yes. No interaction	Yes
64060	NIT+TMP	3.82	4.15	3.81	3.83	8.27	8.84	8.04	9.05	****	-3,85 +/- 0,38	0,44 +/- 0,24	Synergy	Synergy	Yes. Interaction	Yes
75361	NIT+TMP	7.98	8.11	9.13	8.08	14.548	14.827	14.663	14.106	****	-6,21 +/- 0,53	0,17 +/- 0,07	Synergy	Synergy	Yes. Interaction	Yes
75362	NIT+TMP	11.12	10.8	11.12	11.2	9.262	9.222	9.619	9.296	ns	1,71 +/- 0,19	0,81 +/- 1,08	Additive	Additive	Yes. No interaction	Yes
4201	NIT+MEC	12.29	12.07	12.2	11.69	7.95	7.72	8.43	8.49	****	3,92 +/- 0,55	2,29 +/- 0,28	Antagonism	Additive	Yes. Interaction	No
62892	NIT+MEC	15.44	16.27	15.51	15.87	10.84	10.7	10.67	11.23	****	4,91 +/- 0,45	6,28 +/- 1,40	Antagonism	Antagonism	Yes. Interaction	Yes
62898	NIT+MEC	10.66	13.78	15.87	13.93	5.98	8.97	10.05	8.78	***	5,11 +/- 0,51	1,39 +/- 0,49	Antagonism	Additive	Yes. Interaction	No
62904	NIT+MEC	10.48	10.02	10.33	13.04	7.79	8.49	11.35	10.75	ns	1,37 +/- 1,66	2,02 +/- 0,88	Additive	Additive	Yes. No interaction	Yes
62944	NIT+MEC	16.67	16.57	16.25	16.35	10.61	10.76	11.97	10.37	****	5,53 +/- 0,84	5,90 +/- 1,25	Antagonism	Antagonism	Yes. Interaction	Yes
62962	NIT+MEC	15.66	15.92	16.6	16.67	10.84	9.24	9.79	9.72	****	6,31 +/- 1,00	4,86 +/- 1,77	Antagonism	Antagonism	Yes. Interaction	Yes
62964	NIT+MEC	14.04	13.44	13.48	13.81	10.81	10.41	10.61	10.19	**	3,19 +/- 0,32	4,67 +/- 1,26	Antagonism	Antagonism	Yes. Interaction	Yes
62992	NIT+MEC	8.77	9.57	5.13	6.77	6.43	7.47	7.24	7.15	ns	0,48 +/- 2,12	4,32 +/- 3,45	Additive	Antagonism	Yes. No interaction	No
63006	NIT+MEC	10.74	10.13	11.61	9.82	7.85	7.64	7.27	7.26	**	3,07 +/- 0,86	3,65 +/- 3,34	Antagonism	Additive	Yes. Interaction	No
63010	NIT+MEC	13.68	14.12	13.85	14.21	4.03	7.38	8.15	10.97	****	6,33 +/- 2,65	6,24 +/- 1,55	Antagonism	Antagonism	Yes. Interaction	Yes
63016	NIT+MEC	6.63	6.65	7.1	7.64	7.01	6.64	5.95	9.59	ns	-0,29 +/- 1,28	2,09 +/- 0,87	Additive	Additive	Yes. No interaction	Yes
63028	NIT+MEC	13.86	13.78	13.54	15.74	9.91	9.68	8.59	9.98	****	4,68 +/- 0,84	1,80 +/- 2,35	Antagonism	Additive	Yes. Interaction	No
63044	NIT+MEC	15.16	15.05	14.85	14.7	9.84	10.25	10.12	10.24	****	4,83 +/- 0,35	7,25 +/- 1,29	Antagonism	Antagonism	Yes. Interaction	Yes
63060	NIT+MEC	13.62	12.89	12.67	12.08	12.06	12.41	12.44	12.07	ns	0,56 +/- 0,68	1,43 +/- 0,77	Additive	Additive	Yes. No interaction	Yes
63062	NIT+MEC	14.45	16.24	14.14	16.64	11.41	12.75	10.98	12.97	**	3,34 +/- 0,29	4,16 +/- 0,89	Antagonism	Antagonism	Yes. Interaction	Yes
63066	NIT+MEC	13.85	13.87	15.22	14.45	11.42	9.82	9.84	11.38	***	3,73 +/- 1,28	6,39 +/- 1,40	Antagonism	Antagonism	Yes. Interaction	Yes
63068	NIT+MEC	23.55	23.41	23.25	23.77	19.4	20.13	19.92	20.54	***	3,49 +/- 0,43	6,64 +/- 1,70	Antagonism	Antagonism	Yes. Interaction	Yes
63094	NIT+MEC	14.74	14.63	15.16	14.88	8.16	7.64	7.98	7.56	****	7,01 +/- 0,32	7,85 +/- 0,24	Antagonism	Antagonism	Yes. Interaction	Yes
63112	NIT+MEC	15.61	16.73	17.03	16.7	12.33	13.88	12.03	13.99	***	3,45 +/- 1,05	4,10 +/- 2,32	Antagonism	Antagonism	Yes. Interaction	Yes
63128	NIT+MEC	11.65	12.3	10.96	12.69	10	10.71	9.15	9.84	ns	1,97 +/- 0,58	2,42 +/- 0,61	Additive	Additive	Yes. No interaction	Yes
63152	NIT+MEC	17.53	18.49	16.77	17.82	15.27	15.68	13.45	14.71	*	2,87 +/- 0,46	4,50 +/-2,92	Antagonism	Antagonism	Yes. Interaction	Yes
63290	NIT+MEC	14.49	15.23	16.41	14.29	9.81	5.18	9.85	4.04	****	7,88 +/- 2,72	8 +/- 0	Antagonism	Antagonism	Yes. Interaction	Yes
63602	NIT+MEC	10.6	11.3	10.09	9.89	8.61	8.92	8.49	8.6	ns	1,82 +/- 0,47	5,50 +/- 1,17	Additive	Antagonism	Yes. No interaction	No
63626	NIT+MEC	14.55	14.81	10.62	15.05	8.91	8.39	7.41	8.92	****	5,35 +/- 1,46	6,26 +/- 1,49	Antagonism	Antagonism	Yes. Interaction	Yes
63642	NIT+MEC	18.21	17.63	17.56	17.68	10.66	10.24	10.23	10.65	****	7,32 +/- 0,21	5,30 +/- 1,13	Antagonism	Antagonism	Yes. Interaction	Yes
63662	NIT+MEC	11.7	12.08	12.68	12.76	8.27	7.57	7.43	8.03	****	4,48 +/- 0,76	5,40 +/- 1,05	Antagonism	Antagonism	Yes. Interaction	Yes
63664	NIT+MEC	15.05	14.41	14.57	13.81	11.71	11.83	11.62	10.22	**	3,11 +/- 0,44	6,60 +/- 2,42	Antagonism	Antagonism	Yes. Interaction	Yes
63668	NIT+MEC	10.41	10.55	10.37	10.16	2.54	2.57	4.49	6.5	****	6,34 +/- 2,03	5,56 +/- 1,33	Antagonism	Antagonism	Yes. Interaction	Yes
63670	NIT+MEC	15.61	15.52	15.75	16.04	15.61	15.52	15.75	16.04	****	4,40 +/- 0,70	8 +/- 0	Antagonism	Antagonism	Yes. Interaction	Yes
63686	NIT+MEC	11.12	11.02	10.98	10.35	11.92	12.51	12.08	11.74	ns	-1,19 +/- 0,31	3,99 +/- 1,91	Additive	Additive	Yes. No interaction	Yes
63714	NIT+MEC	15.21	15.01	14.62	15.32	9.92	9.35	9.21	9.37	****	5,57 +/- 0,29	5,41 +/- 1,73	Antagonism	Antagonism	Yes. Interaction	Yes
63716	NIT+MEC	14.08	15.05	14.08	15.31	7.89	6.38	7.73	5.98	****	7,63 +/- 1,59	6,30 +/- 2,93	Antagonism	Antagonism	Yes. Interaction	Yes
63718	NIT+MEC	10.14	9.68	10.88	10.51	10.64	10.13	10.36	10.26	ns	-0,04 +/- 0,51	2,02 +/- 0,67	Additive	Additive	Yes. No interaction	Yes
63722	NIT+MEC	10.65	10.64	10.37	11.37	10.87	7.25	11.68	6.81	ns	1,60 +/- 2,81	2,95 +/- 3,26	Additive	Additive	Yes. No interaction	Yes
63726	NIT+MEC	17.69	17.86	18.6	17.79	12.69	12.18	12.6	12.65	****	5,45 +/- 0,46	4,10 +/- 2,10	Antagonism	Antagonism	Yes. Interaction	Yes
63730	NIT+MEC	13.36	13.54	13.43	13.99	7.12	5.03	4.96	6.09	****	7,78 +/- 1,06	6,58 +/- 0,92	Antagonism	Antagonism	Yes. Interaction	Yes
63734	NIT+MEC	7.39	7.81	7.03	10.8	10.95	10.31	10.81	11.69	*	-2,68 +/- 1,31	1,10 +/- 0,38	Synergy	Additive	Yes. Interaction	No
63738	NIT+MEC	11.7	11.49	12.21	12.25	5.86	3.87	2.53	6.87	****	7,12 +/- 1,95	5,89 +/- 1,44	Antagonism	Antagonism	Yes. Interaction	Yes
63746	NIT+MEC	8.39	7.39	5.42	4.59	4.53	5.06	6.24	7.34	ns	1,79 +/- 2,38	5,05 +/- 0,60	Additive	Antagonism	Yes. No interaction	No
63758	NIT+MEC	14.99	15.3	14.98	15.33	11.86	11.83	12.07	11.81	**	3,25 +/- 0,28	5,61 +/- 1,04	Antagonism	Antagonism	Yes. Interaction	Yes
63760	NIT+MEC	19.37	19.9	19.61	19.51	18.49	18.6	18.01	19.87	ns	0,85 +/- 0,85	1,68 +/- 0,22	Additive	Additive	Yes. No interaction	Yes
63770	NIT+MEC	17.52	17.68	18.33	17.92	11.33	12.32	13.14	13.09	****	5,39 +/- 0,57	5,84 +/- 2,08	Antagonism	Antagonism	Yes. Interaction	Yes
63792	NIT+MEC	16.09	16.38	16.04	17.08	10.09	11.04	10.61	12.4	****	5,36 +/- 0,54	6,85 +/- 1,20	Antagonism	Antagonism	Yes. Interaction	Yes
63876	NIT+MEC	12.42	11.65	11.33	12.12	11.1	10.95	11.1	10.92	ns	0,85 +/- 0,50	4,47 +/- 2,10	Additive	Antagonism	Yes. No interaction	No
63916	NIT+MEC	9.61	NT	9.54	9.85	8.64	NT	10.18	9.3	ns	0,29 +/- 0,83	2,90 +/- 2,12	Additive	Additive	Yes. No interaction	Yes
63926	NIT+MEC	18.65	18.76	18.49	19.57	15.35	15.58	16.34	16.42	**	2,94 +/- 0,53	8 +/- 0	Antagonism	Antagonism	Yes. Interaction	Yes
63934	NIT+MEC	12.79	16.1	19.07	13.57	13.5	11.67	13.06	13.87	ns	2,35 +/- 3,37	3,82 +/- 3,02	Antagonism	Additive	No	No
63942	NIT+MEC	12.87	13.46	13.47	13.36	12.37	12.75	13.7	11.67	ns	0,67 +/- 0,79	2,10 +/- 1,56	Additive	Additive	Yes. No interaction	Yes
63944	NIT+MEC	11.04	12.32	13.04	12.15	13.62	13.22	12.18	13.45	ns	-0,98 +/- 1,42	3,56 +/- 3,84	Additive	Additive	Yes. No interaction	Yes
63960	NIT+MEC	18.85	18.14	15.92	17.6	19.39	20.37	14.8	15.96	ns	0,01 +/- 1,74	4,91 +/- 4,19	Additive	Additive	Yes. No interaction	Yes
63970	NIT+MEC	11.39	12.52	13.44	11.17	6.2	8.59	9.5	7.03	****	4,3 +/- 0,60	2,08 +/- 0,70	Antagonism	Additive	Yes. Interaction	No
63972	NIT+MEC	12.43	12.11	12.41	13.7	8.54	6.61	6.57	10.72	****	4,55 +/- 1,34	4,60 +/- 2,63	Antagonism	Antagonism	Yes. Interaction	Yes
63974	NIT+MEC	17.06	16.85	16.04	15.98	10.27	12.09	11.75	11.7	****	7,73 +/- 1,57	8 +/- 0	Antagonism	Antagonism	Yes. Interaction	Yes
64000	NIT+MEC	21.19	21.52	20.98	20.94	19.7	20.23	19.94	19.85	ns	1,22 +/- 0,20	3,07 +/- 1,62	Additive	Additive	Yes. No interaction	Yes
64030	NIT+MEC	17.19	17.77	17.59	17.39	16.57	16.01	16.23	16.53	ns	1,15 +/- 0,51	1,02 +/- 0,25	Additive	Additive	Yes. No interaction	Yes
64048	NIT+MEC	13.07	14.17	13.21	13.87	13.5	13.61	13.56	13.61	ns	-0,01 +/- 0,47	3,12 +/- 2,96	Additive	Additive	Yes. No interaction	Yes
64060	NIT+MEC	13.02	14.83	14.52	14.18	11.94	12.55	12.53	12.45	ns	1,77 +/- 0,51	4,51 +/- 1,20	Additive	Antagonism	Yes. No interaction	No
75361	NIT+MEC	15.78	15.85	15.57	15.16	10.22	9.57	9.47	9.26	****	5,95 +/- 0,30	6,73 +/- 0,95	Antagonism	Antagonism	Yes. Interaction	Yes
75362	NIT+MEC	7.71	9.82	8.39	8.05	4.85	5.19	5.27	4.94	***	3,42 +/- 0,81	2,75 +/- 0,50	Antagonism	Additive	Yes. Interaction	No
Supplementary table 1: Experimental (ExpAUC) and theoretical (ThAUC) area under the curve values of the four biological replicates of each strain tested, indicanting also if they correspond to the NIT+MEC or the NIT+TMP antibiotic combination. The average +/- standard deviation of SIF is also indicated (* indicates p<0.05, ** p<0.01, *** p<0.001 and **** p<0.005). FICi values were obtained by Com…

### Sheet: Supplementary table 2
	NIT AUC				TMP UAC				Exp AUC				Th AUC				SIF
	BR1	BR2	BR3	BR4	BR1	BR2	BR3	BR4	BR1	BR2	BR3	BR4	BR1	BR2	BR3	BR4	BR1	BR2	BR3	BR4
Strain 75361 (NIT+TMP): Independent assay 1	18.009	18.365	18.269	17.662	16.72	17.015	16.32	16.282	7.979	8.11	9.128	8.082	14.548	14.827	14.663	14.106	-6.57	-6.716	-5.535	-6.024
Strain 75361 (NIT+TMP): Independent assay 2	17.728	17.723	18.388	17.942	17.034	16.376	16.231	15.932	9	9.945	7.057	7.738	13.824	13.434	13.788	13.435	-4.824	-3.488	-6.731	-5.698
Strain 75361 (NIT+TMP): Independent assay 3	17.795	18.032	17.401	18.276	16.272	16.282	16.045	17.052	7.295	7.284	8.875	7.031	13.617	13.677	13.15	14.165	-6.322	-6.393	-4.276	-7.134
Strain 75361 (NIT+TMP): Independent assay 4	17.159	17.482	17.42	16.716	16.97	17.153	16.889	17.116	7.227	6.779	7.311	6.86	13.574	13.792	13.549	13.328	-6.347	-7.013	-6.238	-6.468
Strain 75361 (NIT+TMP): Independent assay 5	20.191	20.657	20.946	20.906	14.775	14.419	14.608	13.904	7.369	6.97	6.784	7.1	13.059	12.922	13.108	12.726	-5.691	-5.952	-6.323	-5.627
Strain 75361 (NIT+TMP): Independent assay 6	20.442	21.21	20.444	21.366	15.178	15.931	14.959	15.306	7.461	7.827	7.349	7.891	13.55	14.611	13.47	14.059	-6.089	-6.784	-6.121	-6.169
Strain 75361 (NIT+TMP): Independent assay 7	16.973	17.198	17.103	16.854	17.02	16.758	15.798	16.821	6.429	8.54	5.649	6.667	13.393	13.479	12.925	13.541	-6.2	-4.316	-6.456	-6.129
Strain 75361 (NIT+TMP): Independent assay 8	18.579	18.715	19.153	19.172	17.5	16.934	17.013	16.814	8.369	11.485	8.331	8.989	15.097	14.928	14.752	14.826	-5.886	-2.861	-5.568	-5.075
Strain 75361 (NIT+TMP): Independent assay 9	18.187	18.012	17.906	18.267	15.407	15.016	15.929	15.363	5.718	6.111	5.772	6.706	12.747	12.355	12.765	12.945	-7.03	-6.244	-6.993	-6.239
Strain 75361 (NIT+TMP): Independent assay 10	19.931	19.614	19.193	20.102	16.414	15.871	15.799	15.603	11.613	9.654	8.085	9.965	14.612	14.023	13.862	14.093	-2.999	-4.369	-5.778	-4.128
Strain 75361 (NIT+TMP): Independent assay 11	20.21	19.661	19.843	19.451	14.844	14.252	16.384	16.592	11.203	10.478	8.855	10.45	13.607	13.009	14.334	14.472	-2.404	-2.531	-5.478	-4.022
Strain 75361 (NIT+TMP): Independent assay 12	20.163	17.845	19.332	19.677	17.012	15.223	15.879	15.03	11.306	8.368	8.644	9.834	15.15	13.22	13.857	13.724	-3.844	-4.852	-5.213	-3.89
D'Angostino & Pearson test: (p-value) normal distributed?	(p-value 0,5410) Yes				(p-value 0,6374) Yes				(p-value 0,5108) Yes				(p-value 0,9383) Yes				(p-value 0,4848) Yes
Anderson-Darling test: (p-value) normal distributed?	(p-value 0,4808) Yes				(p-value 0,5900) Yes				(p-value 0,5960) Yes				(p-value 0,9153) Yes				(p-value 0,2801) Yes
Shapiro-Wilk test: (p-value) normal distributed?	(p-value 0,4538) Yes				(p-value 0,5873) Yes				(p-value 0,6725) Yes				(p-value 0,9924) Yes				(p-value 0,2789) Yes
Kolmogorov-Smirnov test: (p-value) normal distributed?	(p-value >0,1000) Yes				(p-value >0,1000) Yes				(p-value >0,1000) Yes				(p-value >0,1000) Yes				(p-value >0,1000) Yes
Supplementary table 2: Normality test of the area under the curve (AUC) of the relaltive curves in presence of Nitrofurantoin (NIT), trimethoprim (TMP) of both in combination (Exp), as well the theoretical additivity line (Th) for 12 independent assays of the strain 75361 tested for the NIT+TMP combination. The normality test was also run for the SIF values. The statistics analysis was performed …
